# High throughput measurement of *Arabidopsis thaliana* fitness traits using deep learning

**DOI:** 10.1101/2021.07.01.450758

**Authors:** Peipei Wang, Fanrui Meng, Paityn Donaldson, Sarah Horan, Nicholas L. Panchy, Elyse Vischulis, Eamon Winship, Jeffrey K. Conner, Patrick J. Krysan, Shin-Han Shiu, Melissa D. Lehti-Shiu

**Author notes:** Authors for correspondence: Shin-Han Shiu, Lab website: https://shiulab.github.io, Melissa D. Lehti-Shiu. Joint first authors (Peipei Wang, Fanrui Meng).

## Abstract

- Revealing the contributions of genes to plant phenotype is frequently challenging because the effects of loss of gene function may be subtle or be masked by genetic redundancy. Such effects can potentially be detected by measuring plant fitness, which reflects the cumulative effects of genetic changes over the lifetime of a plant. However, fitness is challenging to measure accurately, particularly in species with high fecundity and relatively small propagule sizes such as *Arabidopsis thaliana*.
- An image segmentation-based (ImageJ) and a Faster Region Based Convolutional Neural Network (R-CNN) approach were used for measuring two Arabidopsis fitness traits: seed and fruit counts.
- Although straightforward to use, ImageJ was error-prone (correlation between true and predicted seed counts, r^2^=0.849) because seeds touching each other were undercounted. In contrast, Faster R-CNN yielded near perfect seed counts (r^2^=0.9996) and highly accurate fruit counts (r^2^=0.980).
- By examining seed counts, we were able to reveal fitness effects for genes that were previously reported to have no or condition-specific loss-of-function phenotypes.
- Our study provides models to facilitate the investigation of Arabidopsis fitness traits and demonstrates the importance of examining fitness traits in the study of gene functions.
