## Supplementary Tables for "High throughput measurement of *Arabidopsis thaliana* fitness traits using deep learning"

### Sheet: Table S1
Table S1 Lines used for training seed counting models
Family	Genotype	Gene A	Gene B	Dataset
APR-LIKE	DM	At3g03860	At5g18120	Test_images_first_step
APR-LIKE	WT	NA	NA	Test_images_first_step
KINESIN	DM	At2g21380	At4g39050	Test_images_first_step
KINESIN	MA	At2g21380	NA	Test_images_first_step
PFA-DSP5	DM	At5g16480	At3g02800	Test_images_first_step
PFA-DSP5	MA	At5g16480	NA	Test_images_first_step
PFA-DSP5	MB	NA	At3g02800	Test_images_first_step
APR-LIKE	DM	At3g03860	At5g18120	Test_images_second_step
APR-LIKE	MA	At3g03860	NA	Test_images_second_step
APR-LIKE	MB	NA	At5g18120	Test_images_second_step
APR-LIKE	WT	NA	NA	Test_images_second_step
KINESIN	DM	At2g21380	At4g39050	Test_images_second_step
KINESIN	MA	At2g21380	NA	Test_images_second_step
KINESIN	MB	NA	At4g39050	Test_images_second_step
KINESIN	WT	NA	NA	Test_images_second_step
PFA-DSP5	DM	At5g16480	At3g02800	Test_images_second_step
PFA-DSP5	MA	At5g16480	NA	Test_images_second_step
PFA-DSP5	MB	NA	At3g02800	Test_images_second_step
PFA-DSP5	WT	NA	NA	Test_images_second_step
APR-LIKE	DM	At3g03860	At5g18120	Training_images_first_step
APR-LIKE	MA	At3g03860	NA	Training_images_first_step
APR-LIKE	MB	NA	At5g18120	Training_images_first_step
APR-LIKE	WT	NA	NA	Training_images_first_step
KINESIN	DM	At2g21380	At4g39050	Training_images_first_step
KINESIN	MA	At2g21380	NA	Training_images_first_step
KINESIN	MB	NA	At4g39050	Training_images_first_step
KINESIN	WT	NA	NA	Training_images_first_step
PFA-DSP5	MA	At5g16480	NA	Training_images_first_step
PFA-DSP5	MB	NA	At3g02800	Training_images_first_step
PFA-DSP5	WT	NA	NA	Training_images_first_step
APR-LIKE	DM	At3g03860	At5g18120	Training_images_second_step
APR-LIKE	MA	At3g03860	NA	Training_images_second_step
APR-LIKE	MB	NA	At5g18120	Training_images_second_step
APR-LIKE	WT	NA	NA	Training_images_second_step
KINESIN	DM	At2g21380	At4g39050	Training_images_second_step
KINESIN	MA	At2g21380	NA	Training_images_second_step
KINESIN	MB	NA	At4g39050	Training_images_second_step
KINESIN	WT	NA	NA	Training_images_second_step
PFA-DSP5	DM	At5g16480	At3g02800	Training_images_second_step
PFA-DSP5	MA	At5g16480	NA	Training_images_second_step
PFA-DSP5	MB	NA	At3g02800	Training_images_second_step
PFA-DSP5	WT	NA	NA	Training_images_second_step

### Sheet: Table S2
Table S2 Lines used for training fruit counting models
Genotype	Stock/Reference	Dataset
Col-0	CS60000	fruit test set
cyp94b1 cyp94b3	Koo et al., 2014	fruit test set
mpk1 mpk3	Su and Krysan, 2016	fruit test set
mpk13 mpk20	Su and Krysan, 2016	fruit test set
mpk16	Su and Krysan, 2016	fruit test set
mpk17 mpk20	Su and Krysan, 2016	fruit test set
mpk18	Su and Krysan, 2016	fruit test set
mpk3	Su and Krysan, 2016	fruit test set
mpk5	Su and Krysan, 2016	fruit test set
mpk6 mpk18	Su and Krysan, 2016	fruit test set
mpk6 mpk20	Su and Krysan, 2016	fruit test set
mpk6 mpk8	Su and Krysan, 2016	fruit test set
mpk6 mpk9	Su and Krysan, 2016	fruit test set
mpk8	Su and Krysan, 2016	fruit test set
Col-0	CS60000	fruit training set
cyp94b1 cyp94b3	Koo et al., 2014	fruit training set
cyp94b1-1	Koo et al., 2014	fruit training set
cyp94b3-1	Koo et al., 2014	fruit training set
ftsz2-1	Schmitz et al., 2009	fruit training set
ftsz2-1 ftsz2-2	Schmitz et al., 2009	fruit training set
ftsz2-2	Schmitz et al., 2009	fruit training set
mpk1	Su and Krysan, 2016	fruit training set
mpk1 mpk14	Su and Krysan, 2016	fruit training set
mpk1 mpk18	Su and Krysan, 2016	fruit training set
mpk13	Su and Krysan, 2016	fruit training set
mpk13 mpk20	Su and Krysan, 2016	fruit training set
mpk14	Su and Krysan, 2016	fruit training set
mpk14 mpk18	Su and Krysan, 2016	fruit training set
mpk14 mpk20	Su and Krysan, 2016	fruit training set
mpk16	Su and Krysan, 2016	fruit training set
mpk17	Su and Krysan, 2016	fruit training set
mpk17 mpk20	Su and Krysan, 2016	fruit training set
mpk18	Su and Krysan, 2016	fruit training set
mpk18 mpk20	Su and Krysan, 2016	fruit training set
mpk20	Su and Krysan, 2016	fruit training set
mpk3	Su and Krysan, 2016	fruit training set
mpk3 mpk16	Su and Krysan, 2016	fruit training set
mpk5	Su and Krysan, 2016	fruit training set
mpk5 mpk6	Su and Krysan, 2016	fruit training set
mpk6	Su and Krysan, 2016	fruit training set
mpk6 mpk18	Su and Krysan, 2016	fruit training set
mpk6 mpk20	Su and Krysan, 2016	fruit training set
mpk6 mpk9	Su and Krysan, 2016	fruit training set
mpk8 mpk17	Su and Krysan, 2016	fruit training set
mpk8 mpk20	Su and Krysan, 2016	fruit training set
mpk9	Su and Krysan, 2016	fruit training set
mpk9 mpk16	Su and Krysan, 2016	fruit training set
Col-0	CS60000	fruit validation set
ftsz2-2	Schmitz et al., 2009	fruit validation set
mpk1 mpk14	Su and Krysan, 2016	fruit validation set
mpk1 mpk16	Su and Krysan, 2016	fruit validation set
mpk13	Su and Krysan, 2016	fruit validation set
mpk14 mpk18	Su and Krysan, 2016	fruit validation set
mpk17	Su and Krysan, 2016	fruit validation set
mpk3	Su and Krysan, 2016	fruit validation set
mpk3 mpk16	Su and Krysan, 2016	fruit validation set
mpk5	Su and Krysan, 2016	fruit validation set
mpk5 mpk16	Su and Krysan, 2016	fruit validation set
mpk6 mpk18	Su and Krysan, 2016	fruit validation set
mpk6 mpk8	Su and Krysan, 2016	fruit validation set
mpk8	Su and Krysan, 2016	fruit validation set
mpk8 mpk17	Su and Krysan, 2016	fruit validation set
mpk9	Su and Krysan, 2016	fruit validation set

### Sheet: Table S3
Table S3 Lines used for analysis of fitness
				Number of sublines		Sample size
Gene ID	Annotation	ABRC stock	Insertion site	Mutant	WT sib	Mutant	WT sib
At1g13900	PURPLE ACID PHOSPHATASE 2; AtPAP2	SALK_013567C	Exon 2/2	2	2	47	43
At4g39050	Kinesin motor family protein; KINESIN7.4; AtKIN7.4	SALK_130788C	Exon 22/23	6	4	50	50
At4g34220	RECEPTOR DEAD KINASE1; AtRDK1			7	6	48	46

### Sheet: Table S4
Table S4 Hyperparameter space for seed counting
Hyperparamter	ID	Value
Scale	A	0.25, 0.5, 1.0, 2.0
	B	0.10, 0.25, 0.5, 1.0, 2.0
	C	0.05, 0.10, 0.25, 0.5, 1.0, 2.0
Aspect ratio	A	0.5, 1.0, 2.0
	B	0.75, 1.0, 1.5, 2.0
	C	0.5, 0.75, 1.0, 1.5, 2.0
	D	0.25, 0.5, 0.75, 1.0, 1.5, 2.0
	E	0.15, 0.25, 0.5, 0.75, 1.0, 1.5, 2.0
	F	0.10, 0.15, 0.25, 0.5, 0.75, 1.0, 1.5, 2.0
	G	0.05, 0.10, 0.15, 0.25, 0.5, 0.75, 1.0, 1.5, 2.0
Proposal		100
		500
		1000
		3000
		5000
		10000

### Sheet: Table S5
Table S5 Seed counts in 20 quarter-plate images in the validation set
Image	# of seeds
scan79_121318081.jpg_3_2.jpg_0_1.jpg	35
scan107_122118109.jpg_3_0.jpg_0_1.jpg	41
scan81_121318083.jpg_2_1.jpg_0_0.jpg	51
scan30_112718031.jpg_2_2.jpg_1_0.jpg	95
scan28_112618029.jpg_1_2.jpg_1_1.jpg	109
scan45_113018046.jpg_1_2.jpg_0_1.jpg	131
scan40_112918041.jpg_3_2.jpg_1_1.jpg	142
scan16_110918015.jpg_0_2.jpg_1_0.jpg	143
scan98_121718100.jpg_1_2.jpg_1_1.jpg	143
scan51_120318052.jpg_0_0.jpg_1_0.jpg	181
scan23_112618024.jpg_1_1.jpg_0_1.jpg	183
scan45_113018046.jpg_1_2.jpg_1_0.jpg	189
scan50_120318051.jpg_0_2.jpg_0_0.jpg	197
scan74_121018076.jpg_3_1.jpg_1_1.jpg	197
scan27_112618028.jpg_0_0.jpg_1_1.jpg	198
scan51_120318052.jpg_0_0.jpg_1_1.jpg	226
scan23_112618024.jpg_1_1.jpg_1_1.jpg	233
scan23_112618024.jpg_0_1.jpg_0_1.jpg	237
scan81_121318083.jpg_2_1.jpg_1_1.jpg	305
scan81_121318083.jpg_2_1.jpg_1_0.jpg	316

### Sheet: Table S6
Table S6 Hyperparameter space for fruit (silique) counting
Hyperparamter	ID	Value
Scalefruit	A	0.25, 0.5, 1.0, 2.0
	B	0.1,0.25,0.5,1.0,2.0
	C	0.1,0.25,0.5,1.0,2.0,3.0
Aspect ratiofruit	A	0.5,1.0,2.0
	B	0.5,0.75,1.0,1.5,2
	C	0.25,0.5,0.75,1.0,1.5,2,4
	D	0.125,0.25,0.5,0.75,1.0,1.5,2,4,8
	E	0.1,0.125,0.25,0.5,0.75,1.0,1.5,2,4,8,10
Proposal		100
		200
		300
		400
		500

### Sheet: Table S7
Table S7 Seed counting using ImageJ
Image	Separated or not	True count	Predicted count
8bit_scan1_031418208.jpg	Separated	87	84
8bit_scan1_031418208.jpg	Separated	51	51
8bit_scan1_031418208.jpg	Separated	67	67
8bit_scan1_031418208.jpg	Separated	126	124
8bit_scan1_031418208.jpg	Separated	91	90
8bit_scan1_031418208.jpg	Separated	140	139
8bit_scan1_031418208.jpg	Separated	75	73
8bit_scan1_031418208.jpg	Separated	120	118
8bit_scan1_031418208.jpg	Separated	86	84
8bit_scan1_031418208.jpg	Separated	94	93
8bit_scan1_031418208.jpg	Separated	78	76
8bit_scan1_031418208.jpg	Separated	46	43
8bit_scan3_031418210.jpg	Separated	85	84
8bit_scan3_031418210.jpg	Separated	164	155
8bit_scan3_031418210.jpg	Separated	35	35
8bit_scan3_031418210.jpg	Separated	83	80
8bit_scan3_031418210.jpg	Separated	59	58
8bit_scan3_031418210.jpg	Separated	93	92
8bit_scan3_031418210.jpg	Separated	92	92
8bit_scan3_031418210.jpg	Separated	26	23
8bit_scan3_031418210.jpg	Separated	51	49
8bit_scan3_031418210.jpg	Separated	91	91
8bit_scan3_031418210.jpg	Separated	138	137
8bit_scan3_031418210.jpg	Separated	85	85
8bit_scan4_031418211.jpg	Separated	54	53
8bit_scan4_031418211.jpg	Separated	70	70
8bit_scan4_031418211.jpg	Separated	85	81
8bit_scan4_031418211.jpg	Separated	65	64
8bit_scan4_031418211.jpg	Separated	80	80
8bit_scan4_031418211.jpg	Separated	153	153
8bit_scan4_031418211.jpg	Separated	101	100
8bit_scan4_031418211.jpg	Separated	106	105
8bit_scan4_031418211.jpg	Separated	82	82
8bit_scan4_031418211.jpg	Separated	30	29
8bit_scan4_031418211.jpg	Separated	88	86
8bit_scan4_031418211.jpg	Separated	84	83
8bit_scan5_031418212.jpg	Separated	106	105
8bit_scan5_031418212.jpg	Separated	66	65
8bit_scan5_031418212.jpg	Separated	91	88
8bit_scan5_031418212.jpg	Separated	57	56
8bit_scan5_031418212.jpg	Separated	56	55
8bit_scan5_031418212.jpg	Separated	76	76
8bit_scan5_031418212.jpg	Separated	54	53
8bit_scan5_031418212.jpg	Separated	86	83
8bit_scan5_031418212.jpg	Separated	110	107
8bit_scan5_031418212.jpg	Separated	81	80
8bit_scan5_031418212.jpg	Separated	91	89
8bit_scan5_031418212.jpg	Separated	94	94
8bit_scan10_032018217.jpg	Separated	149	147
8bit_scan10_032018217.jpg	Separated	60	59
8bit_scan10_032018217.jpg	Separated	146	146
8bit_scan10_032018217.jpg	Separated	146	141
8bit_scan10_032018217.jpg	Separated	120	120
8bit_scan10_032018217.jpg	Separated	130	129
8bit_scan10_032018217.jpg	Separated	24	13
8bit_scan10_032018217.jpg	Separated	137	137
8bit_scan10_032018217.jpg	Separated	36	35
8bit_scan10_032018217.jpg	Separated	68	65
8bit_scan10_032018217.jpg	Separated	96	96
8bit_scan10_032018217.jpg	Separated	91	89
scan112_011419114.jpg_1_0.jpg	Not separated	242	217
scan112_011419114.jpg_3_2.jpg	Not separated	341	320
scan35_112818036.jpg_0_2.jpg	Not separated	478	430
scan68_120718069.jpg_3_2.jpg	Not separated	779	730
scan68_120718069.jpg_2_2.jpg	Not separated	740	699
scan15_110918016.jpg_2_0.jpg	Not separated	668	599
scan46_113018047.jpg_1_0.jpg	Not separated	700	569
scan40_112918041.jpg_0_1.jpg	Not separated	556	519
scan36_112818037.jpg_0_1.jpg	Not separated	525	461
scan45_113018046.jpg_1_2.jpg	Not separated	651	546
scan33_112818034.jpg_2_0.jpg	Not separated	649	547
scan97_121718099.jpg_1_0.jpg	Not separated	570	516
scan32_112818033.jpg_3_1.jpg	Not separated	684	554
scan28_112618029.jpg_0_1.jpg	Not separated	681	643
scan50_120318051.jpg_0_0.jpg	Not separated	611	551
scan28_112618029.jpg_0_0.jpg	Not separated	604	570
scan26_112618027.jpg_2_2.jpg	Not separated	682	577
scan20_111918021.jpg_3_1.jpg	Not separated	1097	876
scan58_120618059.jpg_1_0.jpg	Not separated	709	685
scan84_121318085.jpg_1_2.jpg	Not separated	423	356
scan18_111218018.jpg_1_0.jpg	Not separated	933	783
scan28_112618029.jpg_3_0.jpg	Not separated	838	789
scan83_121318087.jpg_0_0.jpg	Not separated	742	698
scan51_120318052.jpg_2_0.jpg	Not separated	490	433
scan21_111918022.jpg_0_1.jpg	Not separated	839	703
scan21_111918022.jpg_3_2.jpg	Not separated	991	845
scan45_113018046.jpg_0_0.jpg	Not separated	752	651
scan23_112618024.jpg_0_2.jpg	Not separated	730	609
scan82_121318084.jpg_3_1.jpg	Not separated	359	301
scan25_112618026.jpg_0_1.jpg	Not separated	632	552
scan28_112618029.jpg_3_2.jpg	Not separated	933	833
scan22_111918023.jpg_2_2.jpg	Not separated	1034	795
scan89_121418091.jpg_2_0.jpg	Not separated	676	567
scan24_112618025.jpg_0_1.jpg	Not separated	793	646
scan23_112618024.jpg_1_0.jpg	Not separated	849	691
scan98_121718100.jpg_1_2.jpg	Not separated	523	462
scan49_120318050.jpg_2_0.jpg	Not separated	464	416
scan84_121318085.jpg_0_1.jpg	Not separated	331	287
scan27_112618028.jpg_1_1.jpg	Not separated	532	450
scan22_111918023.jpg_3_1.jpg	Not separated	1212	913
scan108_010719110.jpg_2_1.jpg	Not separated	611	560
scan34_112818035.jpg_2_2.jpg	Not separated	503	433
scan53_120318054.jpg_0_0.jpg	Not separated	485	435
scan89_121418091.jpg_1_0.jpg	Not separated	441	393
scan91_121418093.jpg_2_0.jpg	Not separated	528	415
scan17_111218017.jpg_3_0.jpg	Not separated	1014	600
scan22_111918023.jpg_1_0.jpg	Not separated	890	597
scan27_112618028.jpg_0_0.jpg	Not separated	806	728
scan24_112618025.jpg_2_1.jpg	Not separated	659	570
scan20_111918021.jpg_0_2.jpg	Not separated	904	518

### Sheet: Table S8
Table S8 Seed counting for 50 test set seed images using Modelseed 67
Image	True count	Predicted count by Faster R-CNN	True positive	False positive	False negative	Precision	Recall	Accuracy	F1	Model	Predicted count by ImageJ	Diff Faster R-CNN	Diff ImageJ	SDI
scan112_011419114.jpg_1_0.jpg	242	242	242	0	0	1	1	1	1	67	217	0	-25	1.15702
scan112_011419114.jpg_3_2.jpg	341	341	341	0	0	1	1	1	1	67	320	0	-21	1.38123
scan35_112818036.jpg_0_2.jpg	478	478	478	0	0	1	1	1	1	67	430	0	-48	1.75314
scan68_120718069.jpg_3_2.jpg	779	780	779	1	0	0.998718	1	0.998718	0.999359	67	730	1	-49	1.54172
scan68_120718069.jpg_2_2.jpg	740	739	739	0	1	1	0.998649	0.998649	0.999324	67	699	-1	-41	1.47568
scan15_110918016.jpg_2_0.jpg	668	667	666	1	2	0.998501	0.997006	0.995516	0.997753	67	599	-1	-69	1.47904
scan46_113018047.jpg_1_0.jpg	700	698	697	1	3	0.998567	0.995714	0.994294	0.997138	67	569	-2	-131	2.04286
scan40_112918041.jpg_0_1.jpg	556	556	554	2	2	0.996403	0.996403	0.992832	0.996403	67	519	0	-37	1.66906
scan36_112818037.jpg_0_1.jpg	525	525	523	2	2	0.99619	0.99619	0.99241	0.99619	67	461	0	-64	1.6819
scan45_113018046.jpg_1_2.jpg	651	652	649	3	2	0.995399	0.996928	0.992355	0.996163	67	546	1	-105	1.87558
scan33_112818034.jpg_2_0.jpg	649	650	647	3	2	0.995385	0.996918	0.992331	0.996151	67	547	1	-102	1.9245
scan97_121718099.jpg_1_0.jpg	570	571	568	3	2	0.994746	0.996491	0.991274	0.995618	67	516	1	-54	1.95439
scan32_112818033.jpg_3_1.jpg	684	684	681	3	3	0.995614	0.995614	0.991266	0.995614	67	554	0	-130	1.85088
scan28_112618029.jpg_0_1.jpg	681	681	678	3	3	0.995595	0.995595	0.991228	0.995595	67	643	0	-38	1.48164
scan50_120318051.jpg_0_0.jpg	611	613	609	4	2	0.993475	0.996727	0.990244	0.995098	67	551	2	-60	1.65794
scan28_112618029.jpg_0_0.jpg	604	606	602	4	2	0.993399	0.996689	0.990132	0.995041	67	570	2	-34	1.47351
scan26_112618027.jpg_2_2.jpg	682	681	678	3	4	0.995595	0.994135	0.989781	0.994864	67	577	-1	-105	1.67742
scan20_111918021.jpg_3_1.jpg	1097	1095	1090	5	7	0.995434	0.993619	0.989111	0.994526	67	876	-2	-221	2.19599
scan58_120618059.jpg_1_0.jpg	709	711	706	5	3	0.992968	0.995769	0.988796	0.994367	67	685	2	-24	1.4457
scan84_121318085.jpg_1_2.jpg	423	424	421	3	2	0.992925	0.995272	0.988263	0.994097	67	356	1	-67	2.2104
scan18_111218018.jpg_1_0.jpg	933	926	924	2	9	0.99784	0.990354	0.988235	0.994083	67	783	-7	-150	1.92176
scan28_112618029.jpg_3_0.jpg	838	842	835	7	3	0.991686	0.99642	0.988166	0.994047	67	789	4	-49	1.65394
scan83_121318087.jpg_0_0.jpg	742	747	740	7	2	0.990629	0.997305	0.987984	0.993956	67	698	5	-44	1.5903
scan51_120318052.jpg_2_0.jpg	490	486	485	1	5	0.997942	0.989796	0.98778	0.993852	67	433	-4	-57	1.62041
scan21_111918022.jpg_0_1.jpg	839	840	834	6	5	0.992857	0.994041	0.986982	0.993449	67	703	1	-136	1.95352
scan21_111918022.jpg_3_2.jpg	991	988	983	5	8	0.994939	0.991927	0.986948	0.993431	67	845	-3	-146	1.84763
scan45_113018046.jpg_0_0.jpg	752	754	748	6	4	0.992042	0.994681	0.986807	0.99336	67	651	2	-101	1.94415
scan23_112618024.jpg_0_2.jpg	730	728	724	4	6	0.994505	0.991781	0.986376	0.993141	67	609	-2	-121	1.80822
scan82_121318084.jpg_3_1.jpg	359	362	358	4	1	0.98895	0.997214	0.986226	0.993065	67	301	3	-58	1.85237
scan25_112618026.jpg_0_1.jpg	632	635	629	6	3	0.990551	0.995253	0.985893	0.992896	67	552	3	-80	1.68038
scan28_112618029.jpg_3_2.jpg	933	939	929	10	4	0.98935	0.995713	0.985154	0.992521	67	833	6	-100	1.86602
scan22_111918023.jpg_2_2.jpg	1034	1036	1027	9	7	0.991313	0.99323	0.98466	0.992271	67	795	2	-239	2.29014
scan89_121418091.jpg_2_0.jpg	676	675	670	5	6	0.992593	0.991124	0.983847	0.991858	67	567	-1	-109	1.92899
scan24_112618025.jpg_0_1.jpg	793	796	788	8	5	0.98995	0.993695	0.98377	0.991819	67	646	3	-147	1.91551
scan23_112618024.jpg_1_0.jpg	849	855	845	10	4	0.988304	0.995289	0.983702	0.991784	67	691	6	-158	2.05536
scan98_121718100.jpg_1_2.jpg	523	526	520	6	3	0.988593	0.994264	0.982987	0.99142	67	462	3	-61	1.85277
scan49_120318050.jpg_2_0.jpg	464	466	461	5	3	0.98927	0.993534	0.982942	0.991397	67	416	2	-48	1.55603
scan84_121318085.jpg_0_1.jpg	331	331	328	3	3	0.990937	0.990937	0.982036	0.990937	67	287	0	-44	1.9426
scan27_112618028.jpg_1_1.jpg	532	530	526	4	6	0.992453	0.988722	0.981343	0.990584	67	450	-2	-82	2.03383
scan22_111918023.jpg_3_1.jpg	1212	1206	1197	9	15	0.992537	0.987624	0.980344	0.990074	67	913	-6	-299	2.41749
scan108_010719110.jpg_2_1.jpg	611	604	601	3	10	0.995033	0.983633	0.978827	0.9893	67	560	-7	-51	1.491
scan34_112818035.jpg_2_2.jpg	503	511	501	10	2	0.980431	0.996024	0.976608	0.988166	67	433	8	-70	1.69185
scan53_120318054.jpg_0_0.jpg	485	484	478	6	7	0.987603	0.985567	0.973523	0.986584	67	435	-1	-50	1.56907
scan89_121418091.jpg_1_0.jpg	441	439	434	5	7	0.98861	0.984127	0.973094	0.986363	67	393	-2	-48	1.58957
scan91_121418093.jpg_2_0.jpg	528	532	522	10	6	0.981203	0.988636	0.97026	0.984905	67	415	4	-113	2.10985
scan17_111218017.jpg_3_0.jpg	1014	1007	992	15	22	0.985104	0.978304	0.964043	0.981692	67	600	-7	-414	2.68836
scan22_111918023.jpg_1_0.jpg	890	892	874	18	16	0.979821	0.982022	0.962555	0.98092	67	597	2	-293	2.61798
scan27_112618028.jpg_0_0.jpg	806	818	795	23	11	0.971883	0.986352	0.958987	0.979064	67	728	12	-78	1.68486
scan24_112618025.jpg_2_1.jpg	659	673	648	25	11	0.962853	0.983308	0.947368	0.972973	67	570	14	-89	1.94082
scan20_111918021.jpg_0_2.jpg	904	898	875	23	29	0.974388	0.96792	0.943905	0.971143	67	518	-6	-386	3.09956

### Sheet: Table S9
Table S9 Image property settings for Modelseed 68 and Modelfruit 76
Image property settings for seed and fruit images in the modified training set
Image properties	Settings	Original setting
Blurriness	0, 0.5 ,1.0, 1.5, 2.0, 2.5	0
Brightness	0.4*, 0.6, 0.8, 1.0, 1.2, 1.4	1
Contrast	0.5, 1.0, 1.5, 2.0, 2.5, 3.0	1
Resolution	0.3, 0.4 0.5, 0.6, 0.7, 0.8, 0.9, 1.0	1
*Note: the relative brightness setting of 0.4 was only used for fruit images in the modified training set.
Image property settings for seed and fruit images in the modified test set
Image properties	Settings	Original setting
Blurriness	0, 1.0, 1.5, 2.0, 2.5, 3.0	0
Brightness	0.4, 0.5, 0.6, 0.7, 0.8, 0.9, 1.0, 1.1, 1.2, 1.3, 1.4	1
Contrast	0.5, 0.75, 1.0, 1.25, 1.5, 1.75, 2.0, 2.25, 2.5, 2.75, 3.0	1
Resolution	0.25, 0.3, 0.4, 0.5, 0.6, 0.7, 0.75, 0.8, 0.9, 1.0	1

### Sheet: Table S10
Table S10 Fruit counting for 20 test fruit images using Modelfruit 21
Image	True count	Predicted count by Faster R-CNN	True positive	False positive	False negative	Precision	Recall	Accuracy	F1	FNR	Diff Faster R-CNN
IMG_3664.jpg	25	26	24	2	1	0.923077	0.96	0.888889	0.941177	0.04	1
IMG_3804.jpg	22	23	22	1	0	0.956522	1	0.956522	0.977778	0	1
IMG_3724.jpg	25	25	24	1	1	0.96	0.96	0.923077	0.96	0.04	0
IMG_3806.jpg	26	26	26	0	0	1	1	1	1	0	0
IMG_3710.jpg	25	24	24	0	1	1	0.96	0.96	0.979592	0.04	-1
IMG_3717.jpg	18	17	17	0	1	1	0.944444	0.944444	0.971428	0.055556	-1
IMG_3807.jpg	27	26	26	0	1	1	0.962963	0.962963	0.981132	0.037037	-1
IMG_E3403.jpg	37	36	35	1	2	0.972222	0.945946	0.921053	0.958904	0.054054	-1
IMG_3666.jpg	27	24	23	1	4	0.958333	0.851852	0.821429	0.901961	0.148148	-3
IMG_3706.jpg	31	28	26	2	5	0.928571	0.83871	0.787879	0.881356	0.16129	-3
IMG_3714.jpg	28	25	25	0	3	1	0.892857	0.892857	0.943396	0.107143	-3
IMG_3718.jpg	32	29	29	0	3	1	0.90625	0.90625	0.95082	0.09375	-3
IMG_3803.jpg	31	27	27	0	4	1	0.870968	0.870968	0.931035	0.129032	-4
IMG_3647.jpg	48	41	40	1	8	0.97561	0.833333	0.816327	0.898876	0.166667	-7
IMG_3651.jpg	26	18	18	0	8	1	0.692308	0.692308	0.818182	0.307692	-8
IMG_3722.jpg	54	46	46	0	8	1	0.851852	0.851852	0.92	0.148148	-8
IMG_3705.jpg	71	59	52	7	19	0.881356	0.732394	0.666667	0.8	0.267606	-12
IMG_3466.jpg	135	116	108	8	27	0.931034	0.8	0.755245	0.860558	0.2	-19
IMG_3719.jpg	163	135	129	6	34	0.955556	0.791411	0.763314	0.865772	0.208589	-28
IMG_3442.jpg	102	68	63	5	39	0.926471	0.617647	0.588785	0.741177	0.382353	-34
